# Netrin-1 directs vascular patterning and maturity in the developing kidney

**DOI:** 10.1101/2023.04.14.536975

**Authors:** Samuel Emery Honeycutt, Pierre-Emmanuel Yoann N’Guetta, Deanna Marie Hardesty, Yubin Xiong, Shamus Luke Cooper, Lori Lynn O’Brien

## Abstract

Blood filtering by the kidney requires the establishment of an intricate vascular system that works to support body fluid and organ homeostasis. Despite these critical roles, little is known about how vascular architecture is established during kidney development. More specifically, how signals from the kidney influence vessel maturity and patterning remains poorly understood. Netrin-1 (*Ntn1*) is a secreted ligand critical for vessel and neuronal guidance. Here, we demonstrate that *Ntn1* is expressed by stromal progenitors in the developing kidney, and conditional deletion of *Ntn1* from Foxd1+ stromal progenitors (*Foxd1^GC/+^;Ntn1^fl/fl^*) results in hypoplastic kidneys that display extended nephrogenesis. Despite expression of the netrin-1 receptor *Unc5c* in the adjacent nephron progenitor niche, *Unc5c* knockout kidneys develop normally. The netrin-1 receptor *Unc5b* is expressed by embryonic kidney endothelium and therefore we interrogated the vascular networks of *Foxd1^GC/+^;Ntn1^fl/fl^* kidneys. Wholemount, 3D analyses revealed the loss of a predictable vascular pattern in mutant kidneys. As vascular patterning has been linked to vessel maturity, we investigated arterialization in these mutants. Quantification of the CD31+ endothelium at E15.5 revealed no differences in metrics such as the number of branches or branch points, whereas the arterial vascular smooth muscle metrics were significantly reduced at both E15.5 and P0. In support of these results, whole kidney RNA-seq showed upregulation of angiogenic programs and downregulation of muscle-related programs which included smooth muscle-associated genes. Together, our findings highlight the significance of netrin-1 to proper vascularization and kidney development.
