## Supplementary material for "Netrin-1 directs vascular patterning and maturity in the developing kidney": Table S4

### Sheet: Antibodies
Antibody	Host /Isotype	Concentration (section)	Concentration (wholemount)	Company	Catalog #
Six2	Rabbit	1:1000	1:250	ProteinTech	11562-1-AP
Netrin-1	Chicken	1:100	NA	Abcam	ab39370
CD31	Rat	1:100	1:50	BD Biosciences	550274
SMA-488	Mouse IgG2a	NA	1:250	Invitrogen	53-9760-82
Cytokeratin	Mouse IgG1	1:500	1:250	Sigma	C2931
Ecad	Rat	1:500	1:250	Fisher	131900
AlexaFluor Azide Dye (EdU)	NA	1:500	NA	ThermoFisher	A10266
CD146 (Mcam)	Rat	1:1000	1:250	BioLegend	164701
Tubb3 (Tuj1)	Mouse IgG2a	1:1000	1:250	BioLegend	801202
Tubb3-594 (Tuj1)	Mouse IgG2a	1:1000	1:250	BioLegend	818001
Flk1	Goat	1:250	NA	R&D Systems	AF644
TER119	Rat	1:250	NA	BD Biosciences	553670
